# Subgenomic flaviviral RNAs and human proteins: *in silico* exploration of anti-host defense mechanisms

**DOI:** 10.1101/2024.06.05.597601

**Authors:** Riccardo Delli Ponti, Andrea Vandelli, Gian Gaetano Tartaglia

## Abstract

**Background:** Flaviviruses pose significant global health threats, infecting over 300 million people annually. Among their evasion strategies, the production of subgenomic flaviviral RNAs (sfRNAs) from the 3’ UTR of viral genomes is particularly notable. These sfRNAs interact with human proteins, disrupting key cellular processes such as RNA splicing and the interferon response.

**Results:** Utilizing a comprehensive *in silico* approach with the *cat*RAPID algorithm, we analyzed over 300,000 interactions between sfRNAs and human proteins derived from more than 8,000 flavivirus genomes, including Dengue, Zika, Yellow Fever, West Nile, and Japanese Encephalitis viruses. Our study not only validated known interactions but also revealed novel human proteins that could be involved in sfRNA-mediated host defense evasion, including helicases, splicing factors, and chemokines. We propose that sfRNAs function as molecular sponges, sequestering specific proteins indicative of sfRNA-forming regions across flaviviruses. These findings represent a valuable resource for diagnostic and therapeutic developments.

**Conclusions:** Our findings significantly expand the known interactome of sfRNAs with human proteins, underscoring their role in modulating host cellular pathways. By providing the first extensive atlas of sfRNA interactions, we offer new insights into how flaviviruses can manipulate host cellular machinery to facilitate viral survival and persistence. Intriguingly, we predict interaction with stress granules, a critical component of the cellular response to viral infection, suggesting a mechanism by which flaviviruses inhibit their formation to evade host defenses. This atlas not only serves as a resource for exploring therapeutic targets but also aids in the identification of sfRNA biomarkers for improved flavivirus diagnostics.
