## Supplementary Table 1 for "Subgenomic flaviviral RNAs and human proteins: *in silico* exploration of anti-host defense mechanisms"

### Sheet: 21_uniprot
Gene	Uniprot	Description
NKRF_HUMAN	O15226	NF-kappa-B-repressing factor (NFkB-repressing factor) (NRF) (Protein ITBA4)
HMGN2_HUMAN	P05204	Non-histone chromosomal protein HMG-17 (High mobility group nucleosome-binding domain-containing protein 2)
NUCL_HUMAN	P19338	Nucleolin (Protein C23)
SRP09_HUMAN	P49458	Signal recognition particle 9 kDa protein (SRP9)
SYYC_HUMAN	P54577	Tyrosine--tRNA ligase, cytoplasmic (EC 6.1.1.1) (Tyrosyl-tRNA synthetase) (TyrRS) [Cleaved into: Tyrosine--tRNA ligase, cytoplasmic, N-terminally processed]
SRP54_HUMAN	P61011	Signal recognition particle subunit SRP54 (EC 3.6.5.4) (Signal recognition particle 54 kDa protein)
SUMO2_HUMAN	P61956	Small ubiquitin-related modifier 2 (SUMO-2) (HSMT3) (SMT3 homolog 2) (SUMO-3) (Sentrin-2) (Ubiquitin-like protein SMT3B) (Smt3B)
RUXF_HUMAN	P62306	Small nuclear ribonucleoprotein F (snRNP-F) (Sm protein F) (Sm-F) (SmF)
SMD1_HUMAN	P62314	Small nuclear ribonucleoprotein Sm D1 (Sm-D1) (Sm-D autoantigen) (snRNP core protein D1)
CSTF3_HUMAN	Q12996	Cleavage stimulation factor subunit 3 (CF-1 77 kDa subunit) (Cleavage stimulation factor 77 kDa subunit) (CSTF 77 kDa subunit) (CstF-77)
RBM39_HUMAN	Q14498	RNA-binding protein 39 (CAPER alpha) (CAPERalpha) (Hepatocellular carcinoma protein 1) (RNA-binding motif protein 39) (RNA-binding region-containing protein 2) (Splicing factor HCC1)
RRS1_HUMAN	Q15050	Ribosome biogenesis regulatory protein homolog
TRM1L_HUMAN	Q7Z2T5	TRMT1-like protein (EC 2.1.1.-)
NUFP2_HUMAN	Q7Z417	FMR1-interacting protein NUFIP2 (82 kDa FMRP-interacting protein) (82-FIP) (Cell proliferation-inducing gene 1 protein) (FMRP-interacting protein 2) (Nuclear FMR1-interacting protein 2)
Z280C_HUMAN	Q8ND82	Zinc finger protein 280C (Suppressor of hairy wing homolog 3) (Zinc finger protein 633)
DDX1_HUMAN	Q92499	ATP-dependent RNA helicase DDX1 (EC 3.6.4.13) (DEAD box protein 1) (DEAD box protein retinoblastoma) (DBP-RB)
CCNL2_HUMAN	Q96S94	Cyclin-L2 (Paneth cell-enhanced expression protein)
LYRM2_HUMAN	Q9NU23	LYR motif-containing protein 2
L10K_HUMAN	Q9UNZ5	Leydig cell tumor 10 kDa protein homolog
LSM2_HUMAN	Q9Y333	U6 snRNA-associated Sm-like protein LSm2 (Protein G7b) (Small nuclear ribonuclear protein D homolog) (snRNP core Sm-like protein Sm-x5)
