## Supplementary Table 2 for "Subgenomic flaviviral RNAs and human proteins: *in silico* exploration of anti-host defense mechanisms"

### Sheet: DENV
A0AV96
A6NDE4
A6NEQ0
A6NL88
A8MUA0
A8MVM7
B3EWF7
B3KS81
O00257
O00425
O00479
O15226
O15234
O43390
O60381
O60506
O60812
O60832
O75525
O75821
O76094
O94776
O94818
O95149
O95453
O95777
O95931
P01286
P04083
P05198
P05204
P05388
P05455
P09001
P09914
P0C7P1
P0C7T5
P0CB38
P0DJD3
P0DJD4
P10155
P11940
P12268
P14314
P18615
P19338
P19525
P20226
P20839
P22083
P23246
P23352
P25490
P27658
P29728
P31942
P38159
P43026
P49458
P49590
P49591
P50995
P51003
P51116
P51513
P51608
P51787
P52272
P52292
P54577
P61011
P61956
P62304
P62306
P62310
P62314
P67809
P78563
Q02040
Q02086
Q02878
Q03692
Q05823
Q06787
Q08257
Q12904
Q12996
Q13049
Q13310
Q13325
Q13573
Q13601
Q13769
Q13825
Q13901
Q14119
Q14320
Q14469
Q14498
Q14781
Q15050
Q15365
Q15397
Q15415
Q15646
Q15697
Q16587
Q17RY0
Q1ED39
Q3MIT2
Q4G0J3
Q537H7
Q5EE01
Q5HYJ3
Q5JPH6
Q5PRF9
Q5SNT2
Q5SY16
Q5T1V6
Q5U5Q3
Q5VWX1
Q68DL7
Q6AZW8
Q6K0P9
Q6MZP7
Q6NVV1
Q6NXG1
Q6PGN9
Q6PJT7
Q6UWH4
Q6UXP8
Q6ZN17
Q6ZNH5
Q6ZT52
Q71RC2
Q7L4I2
Q7Z2T5
Q7Z417
Q7Z7A3
Q86UU5
Q86W42
Q86WX3
Q86XJ1
Q86XN8
Q8IV48
Q8IWZ8
Q8IYA6
Q8IZ73
Q8N0T1
Q8N2M8
Q8N6G1
Q8N8A6
Q8NCT3
Q8ND82
Q8NE35
Q8NG50
Q8NGC9
Q8TBY0
Q8TEC5
Q8TF68
Q8WWH5
Q8WWY3
Q8WXA9
Q8WXF1
Q92499
Q92615
Q92841
Q92945
Q96BK5
Q96BT7
Q96C10
Q96C28
Q96E39
Q96EG3
Q96EY7
Q96F86
Q96FV9
Q96G46
Q96HE9
Q96JF0
Q96LT9
Q96N16
Q96NR8
Q96PK6
Q96PU8
Q96PZ0
Q96S94
Q96SB4
Q9BQ39
Q9BRH9
Q9BRS8
Q9BRT6
Q9BRT7
Q9BV44
Q9BVH7
Q9BWT3
Q9BWW7
Q9BXQ6
Q9BZB8
Q9H0K6
Q9H361
Q9H6T0
Q9H8P0
Q9H9L3
Q9H9Y2
Q9HCJ3
Q9NQZ3
Q9NS39
Q9NU23
Q9NUL7
Q9NVP1
Q9NXH9
Q9UK58
Q9UKA9
Q9UKF6
Q9UNQ2
Q9UNZ5
Q9Y2R5
Q9Y333
Q9Y388
Q9Y3Y2
Q9Y3Z3
Q9Y4Y9
Q9Y6M1
Q9Y6Q3

### Sheet: ZIKV
O15226
O75821
O94776
P05198
P05204
P05388
P19338
P27658
P49458
P54577
P61011
P61956
P62306
P62314
Q12996
Q13825
Q14498
Q15050
Q6ZT52
Q7Z2T5
Q7Z417
Q86XJ1
Q8NCT3
Q8ND82
Q92499
Q92945
Q96BK5
Q96NR8
Q96PZ0
Q96S94
Q9NU23
Q9UNQ2
Q9UNZ5
Q9Y333

### Sheet: WNV
A0PJW8
A6NDE4
A6NDY0
A6NEQ0
A6NF83
A6NGQ2
A6NL88
A6NMK7
A7MD48
A8MSI8
A8MTW9
A8MVM7
A8MWD9
B3EWF7
B3KS81
O00257
O00422
O00425
O00479
O00585
O15116
O15226
O15525
O43148
O43181
O43257
O43390
O43812
O60381
O60506
O60519
O60667
O60675
O60832
O75367
O75467
O75526
O94776
O95059
O95149
O95453
O95503
O95561
O95639
O95670
O95777
O95793
P01286
P04083
P04280
P04908
P05204
P06729
P07492
P07737
P07998
P08621
P09661
P09683
P0C0S8
P0C7P1
P0C7T5
P0C843
P0CG12
P0DJD3
P0DJD4
P10092
P10155
P12268
P14314
P16860
P18615
P19338
P19525
P20839
P22083
P23246
P23582
P24311
P25063
P25490
P26599
P27658
P29728
P30050
P31483
P31942
P35268
P35462
P35637
P37108
P38159
P41218
P42677
P42766
P43026
P46783
P47974
P47992
P49368
P49458
P49590
P49591
P50395
P51003
P51513
P52272
P52292
P52298
P54577
P55209
P55769
P57723
P58511
P61011
P61326
P61571
P61572
P61573
P61574
P61575
P61576
P61578
P61579
P61956
P62244
P62249
P62263
P62269
P62280
P62304
P62306
P62308
P62310
P62312
P62314
P62316
P62424
P62487
P62701
P62805
P62847
P62851
P62854
P62888
P62899
P62910
P62913
P62979
P62987
P63173
P63241
P78563
P81277
P82979
P84101
P98179
Q01081
Q02040
Q02878
Q05048
Q05823
Q07325
Q08648
Q12904
Q12972
Q12996
Q13243
Q13310
Q13325
Q13573
Q13601
Q13901
Q14011
Q14119
Q14451
Q14469
Q14498
Q14781
Q14929
Q14943
Q15050
Q15365
Q15397
Q15415
Q15646
Q15696
Q15697
Q16559
Q16587
Q16777
Q2M296
Q3MIT2
Q4G0J3
Q52M75
Q537H7
Q53EL6
Q5DJT8
Q5EE01
Q5H943
Q5JNZ5
Q5JPH6
Q5JRM2
Q5JVX7
Q5K130
Q5PRF9
Q5RL73
Q5SY13
Q5SY16
Q5T1S8
Q5T1V6
Q5T7N7
Q5TG53
Q5U5Q3
Q5VWX1
Q5VZF2
Q5VZT2
Q68DL7
Q69383
Q69YL0
Q6AW86
Q6BEB4
Q6DN03
Q6DRA6
Q6FI13
Q6IS14
Q6K0P9
Q6MZP7
Q6NVV1
Q6NXG1
Q6NYC1
Q6NZ67
Q6NZI2
Q6PGN9
Q6PH81
Q6PJT7
Q6S9Z5
Q6UN15
Q6UWH4
Q6UXB2
Q6UXP8
Q6UXT8
Q6ZN17
Q6ZNH5
Q6ZRH9
Q6ZST2
Q6ZVN6
Q6ZVN7
Q6ZW34
Q71RC2
Q71UM5
Q7L4I2
Q7L7L0
Q7Z2T5
Q7Z417
Q7Z4U5
Q7Z6M4
Q86SG4
Q86TM3
Q86U44
Q86V25
Q86WX3
Q86XJ1
Q86Y01
Q86YJ5
Q8IUE0
Q8IUE6
Q8IVN3
Q8IVW1
Q8IWN6
Q8IYA6
Q8IYI8
Q8IZ16
Q8N0T1
Q8N1G4
Q8N2M8
Q8N326
Q8N446
Q8N4C0
Q8N5T8
Q8N6G1
Q8N6R1
Q8N7B7
Q8N7X2
Q8N9L7
Q8N9N8
Q8N9Q2
Q8N9R6
Q8NCT3
Q8NCU7
Q8ND82
Q8NDT4
Q8NE35
Q8NEE0
Q8NHU0
Q8NHX4
Q8TAT8
Q8TCC3
Q8TCD1
Q8TD47
Q8TEC5
Q8TF08
Q8TF68
Q8WW32
Q8WXA9
Q8WXF1
Q92499
Q92615
Q92630
Q92945
Q93077
Q969E3
Q969L4
Q96A04
Q96A72
Q96B26
Q96BT1
Q96C10
Q96E39
Q96FI4
Q96H35
Q96IT6
Q96JF0
Q96KK5
Q96LT9
Q96N16
Q96ND0
Q96PP4
Q96QV6
Q96RP3
Q96S94
Q96SB4
Q99547
Q99873
Q99878
Q9BQ48
Q9BRT6
Q9BRT7
Q9BT23
Q9BTD1
Q9BTM1
Q9BV44
Q9BWF3
Q9BWT3
Q9BXQ6
Q9BXY4
Q9BZA0
Q9BZB8
Q9H0G5
Q9H0K6
Q9H171
Q9H3J6
Q9H4D5
Q9H606
Q9H772
Q9H814
Q9H9L3
Q9H9Y2
Q9HAH1
Q9HC16
Q9HC52
Q9HD64
Q9NPE3
Q9NQ39
Q9NQ94
Q9NQR1
Q9NQT5
Q9NR56
Q9NRJ3
Q9NRJ5
Q9NRQ5
Q9NS39
Q9NTX9
Q9NU23
Q9NU63
Q9NUL7
Q9NV31
Q9NVP1
Q9NVV4
Q9NX07
Q9NX24
Q9NY93
Q9NZI8
Q9P0M6
Q9UBD3
Q9UBP6
Q9UGY1
Q9UH17
Q9UHX1
Q9UK45
Q9UK58
Q9UKA9
Q9UKF6
Q9ULW3
Q9ULX9
Q9UNZ5
Q9UPZ9
Q9Y221
Q9Y291
Q9Y2R5
Q9Y2S6
Q9Y2T7
Q9Y2W6
Q9Y333
Q9Y388
Q9Y3U8
Q9Y3Y2
Q9Y421
Q9Y4Y9
Q9Y4Z0
Q9Y543
Q9Y580
Q9Y5P2
Q9Y5S9
Q9Y651
Q9Y6M1
Q9Y6Q3
Q9Y6X1

### Sheet: JEV
A0PJW8
A6NDE4
A6NDY0
A6NEQ0
A6NF83
A6NGQ2
A6NKL6
A6NL88
A8MSI8
A8MTW9
A8MWD9
B3EWF7
E5RJ46
O00422
O00425
O00442
O00479
O00585
O15226
O15234
O15525
O43257
O43390
O60381
O60506
O60667
O60675
O60832
O75367
O75467
O75525
O75526
O94818
O95059
O95149
O95453
O95503
O95639
O95670
O95777
P01286
P04083
P04280
P05204
P06729
P07492
P07998
P09661
P0C7P1
P0C7T5
P0C843
P0CG12
P0DJD3
P0DJD4
P10092
P10155
P14314
P16860
P18615
P19338
P19525
P23246
P23582
P24311
P25063
P25490
P26599
P29728
P31483
P31942
P32242
P35462
P35637
P38159
P41218
P42677
P43026
P46783
P47992
P49458
P49591
P49761
P51003
P51114
P51116
P51787
P52272
P52292
P54577
P55209
P55769
P56181
P57723
P58511
P61011
P61571
P61572
P61573
P61574
P61575
P61576
P61578
P61579
P61956
P62244
P62263
P62269
P62280
P62304
P62306
P62308
P62310
P62312
P62314
P62316
P62805
P62851
P62854
P62913
P62987
P63173
P78563
P81277
P82909
P82979
P84101
P98179
Q01844
Q02040
Q03692
Q05048
Q05519
Q05823
Q06250
Q07325
Q08648
Q08E93
Q12972
Q12996
Q13325
Q13601
Q13901
Q14011
Q14119
Q14451
Q14469
Q14498
Q14781
Q14929
Q14943
Q15050
Q15365
Q15366
Q15397
Q15415
Q15646
Q15696
Q15697
Q16559
Q17RY0
Q2M296
Q2TB10
Q3MIT2
Q4G0J3
Q52M75
Q537H7
Q53EL6
Q5EE01
Q5H943
Q5JNZ5
Q5JPH6
Q5JVX7
Q5K130
Q5PRF9
Q5RL73
Q5SY16
Q5T1S8
Q5TG53
Q5U5Q3
Q5VWX1
Q5VYV0
Q5VZF2
Q5VZT2
Q68DL7
Q69383
Q69YL0
Q6AW86
Q6DRA6
Q6IN84
Q6K0P9
Q6MZP7
Q6NVV1
Q6NYC1
Q6NZI2
Q6PGN9
Q6PH81
Q6S9Z5
Q6UN15
Q6UWH4
Q6UXB2
Q6UXP8
Q6ZN17
Q6ZRH9
Q6ZST2
Q6ZVN6
Q6ZVN7
Q6ZW34
Q71RC2
Q71UM5
Q7L4I2
Q7Z2R9
Q7Z2T5
Q7Z417
Q7Z6M4
Q86V25
Q86WX3
Q86YJ5
Q8IUE0
Q8IV48
Q8IVN3
Q8N0T1
Q8N446
Q8N5T8
Q8N6G1
Q8N6R1
Q8N715
Q8N7X2
Q8N8A6
Q8N9L7
Q8N9N8
Q8N9Q2
Q8N9R6
Q8NCT3
Q8NCU7
Q8ND82
Q8NDT4
Q8NE35
Q8NHX4
Q8TAT8
Q8TCC3
Q8TCD1
Q8TEC5
Q8TF08
Q8WWH5
Q92499
Q92615
Q92841
Q969E3
Q969L4
Q96A04
Q96BT1
Q96C10
Q96E39
Q96EY7
Q96FI4
Q96FV9
Q96G46
Q96H35
Q96J01
Q96JF0
Q96LT9
Q96PK6
Q96PP4
Q96PU8
Q96RP3
Q96S94
Q96SB4
Q96SI9
Q99547
Q99873
Q9BQ39
Q9BQ48
Q9BRT6
Q9BRT7
Q9BTD1
Q9BTV7
Q9BWT3
Q9BXQ6
Q9BXS6
Q9BZA0
Q9BZB8
Q9GZY0
Q9H0K6
Q9H4D5
Q9H6T0
Q9H772
Q9H814
Q9H9L3
Q9H9Y2
Q9HAH1
Q9HC16
Q9HC52
Q9HCJ3
Q9HD64
Q9NPE3
Q9NQ39
Q9NQR1
Q9NQZ3
Q9NR56
Q9NRJ3
Q9NRQ5
Q9NS39
Q9NTX9
Q9NU23
Q9NV31
Q9NVP1
Q9NX07
Q9NX24
Q9NXZ2
Q9P0M6
Q9UBD3
Q9UGY1
Q9UH17
Q9UHB9
Q9UHX1
Q9UK45
Q9UK58
Q9UKA9
Q9UKF6
Q9ULW3
Q9ULX9
Q9UNZ5
Q9Y221
Q9Y291
Q9Y2R5
Q9Y333
Q9Y3U8
Q9Y3Y2
Q9Y3Z3
Q9Y421
Q9Y4Y9
Q9Y4Z0
Q9Y580
Q9Y5S9
Q9Y6M1
Q9Y6Q3
Q9Y6X1

### Sheet: YFV
O15226
O94776
Q12996
Q7Z2T5
Q7Z417
Q92499
Q92945
Q9H0K6
